# Rediscovery of the Enigmatic *Paroxygraphis* in Xizang, China: Phylogenetic Evidence for its Reclassification Within *Oxygraphis* (Ranunculaceae)

**DOI:** 10.1101/2025.07.16.665131

**Authors:** Wen-He Li, Wan-Ting Chen, Bo-Wen Liu, Jia-Min Xiao, Huan-Yu Wu, Jian He, Lei Xie

**Affiliations:** School of Ecology and Nature Conservation, Beijing Forestry University, Beijing 100083, China

**Author notes:** These authors contributed equally to this work (Wen-He Li, Wan-Ting Chen). **Authors for correspondence:** Jian He; Lei Xie.

**Keywords:** molecular phylogeny, morphology, new record, Ranunculeae, taxonomy

## Abstract

The enigmatic monotypic genus *Paroxygraphis* (Ranunculaceae, trib. Ranunculeae), represented solely by *P. sikkimensis*, has long posed taxonomic uncertainties due to its rarity. Through field rediscovery in southern Xizang province, China, and comprehensive molecular phylogenetic analyses combining nrITS and four plastid regions, we resolve its phylogenetic position within the *Oxygraphis* clade, with an estimated divergence time of about 3.73 Ma (95% HPD: 1.98–5.77 Ma) from its sister clade. Morphological and ecological characteristics, including small herb with a rosette of basal simple leaves, longitudinally ribbed achenes, and its alpine adaptations, further support this relationship. Furthermore, the results showed that persistent sepals and unisexual flowers in trib. Ranunculeae reflects multiple independent evolutionary origins. We propose the new combination *Oxygraphis sikkimensis* and highlight its critically endangered status due to habitat vulnerability. Lectotypification of *P. sikkimensis* is also made. This study provides new data for the floristic research of China and resolves the long-standing taxonomic controversy of this problematic genus within trib. Ranunculeae.
