## Supplementary material for "Rediscovery of the Enigmatic *Paroxygraphis* in Xizang, China: Phylogenetic Evidence for its Reclassification Within *Oxygraphis* (Ranunculaceae)": Table S1

### Sheet: Sheet1
Species	GenBank accession of ITS	GenBank accession of matK	GenBank accession of psbJ-petA	GenBank accession of rbcL	GenBank accession of trnL-F	Sample locality	Voucher (Herbarium)	Collector	Date Collected
Oxygraphis delavayi	PV935336	PV933768	PV933776	PV933784	PV933792	Xizang, Bomi, Galongla Mt.	2023073023-01	L.Xie, M.Y. Li, Y.K.Luo, J.M. Xiao	20230730
Oxygraphis glacialis	PV935343	PV933775	PV933783	PV933791	PV933799	Xinjiang, Urumuchi	LRD72	Z.Z.Yang	20180528
Oxygraphis endlicheri	PV935339	PV933771	PV933779	PV933787	PV933795	Xizang, Latola Pass, Gyirong county	2025052104-2	W.H.Li and B.W.Liu	20250521
Paroxygraphis sikkimensis male	PV935338	PV933770	PV933778	PV933786	PV933794	Xizang, Dinggyê county	2025051806-2	W.H.Li and B.W.Liu	20250518
Paroxygraphis sikkimensis female	PV935337	PV933769	PV933777	PV933785	PV933793	Xizang, Dinggyê county	2025051806-1	W.H.Li and B.W.Liu	20250518
Oxygraphis tenuifolia	PV935342	PV933774	PV933782	PV933790	PV933798	Xizang, Mount Sejila, Nyingchi county	2025052901-18	W.H.Li and B.W.Liu	20250529
Oxygraphis tenuifolia	PV935341	PV933773	PV933781	PV933789	PV933797	Xizang, Mount Sejila, Nyingchi county	2025052901-1	W.H.Li and B.W.Liu	20250529
Ranunculus similis	PV935340	PV933772	PV933780	PV933788	PV933796	Xizang,Kongtang La Pass, Gyirong County	2025052201-3	W.H.Li and B.W.Liu	20250522
Arcteranthis cooleyae	AY680201		GU258002
Beckwithia andersonii	AY680197	AY954238	GU258003
Callianthemoides semiverticillatus	AY680199	AY954236	GU258004
Ceratocephala falcata	AY680191		GU257996
Ceratocephala orthoceras	AY680190	AY954230		KF312696	KF312704
Coptidium lapponicum	AY680194	AY954234	GU257997		DQ860546
Coptidium pallasii	AY680195	AY954233	GU257999		GQ245377
Cyrthorhyncha ranunculina	GU257973	GU257981	GU258005
Ficaria fascicularis	AY680193	AY954231	GU258000
Ficaria verna ssp. verna	AY680192	AY954232	GU258001	EU053919	KF312705
Halerpestes cymbalaria	AY680196	AY954237	GU258006	EU053913
Halerpestes ruthenica	FM242837	FM242773		KF312697	KF312706
Halerpestes salsuginosa	FM242835	FM242771
Halerpestes sarmentosa	KF312710	KF312701		KF312698	KF312707
Halerpestes tricuspis	KF312711	KF312702		KF312699	KF312708
Halerpestes uniflora	GU552270	GU552273	GU258007
Hamadryas delfinii	GU257974	GU257982		EU053914
Krapfia clypeata	GU552271	DQ490058		EU053916
Kumlienia hystricula	GU257975	GU257983
Laccopetalum giganteum	GU552272	DQ400695		EU053917
Myosurus minimus	AJ347913	FJ626502		DQ099441	AJ413305
Oxygraphis delavayi	KF312712	KF312703		KF312700	KF312709
Oxygraphis glacialis	AY680198	FJ626505		FJ626587	FJ626547
Oxygraphis polypetala	GU257976	GU257984	GU258012
Peltocalathos baurii	AY680200	AY954235
Ranunculus acris	AY680167	AY954199	GU258015	AY395557	GQ245366
Ranunculus alismifolius	HQ338298	HM565147	HQ338228
Ranunculus apiifolius	AY680092	AY954140	GU258016
Ranunculus arvensis	AY680177	AY954193	HQ650549
Ranunculus bilobus	AY680077	AY954220
Ranunculus brevifolius ssp. brevifolius	AY680187	AY954212	GU258020
Ranunculus breyninus	AY680115	AY954172	GU258021
Ranunculus camissonis	AY680083	AY954218	GU258022
Ranunculus cantoniensis	HQ338306	HM565150	HQ338177	AY954489	FJ626549
Ranunculus caprarum	AY680151	HM565151	HQ338193
Ranunculus carpaticola	AY680041	AY954111	FJ619866
Ranunculus cassubicifolius	AY680040	AY954112	FJ619867
Ranunculus caucasicus	AY680178	AY954192	GU258023
Ranunculus cheirophyllus	GU257965	GU257987	GU258024
Ranunculus chinensis	HQ338307	HQ338349	HQ338184
Ranunculus crenatus	AY680086	AY954228	HQ338191
Ranunculus fascicularis	HQ338312	HM565154	HQ338201
Ranunculus flagelliformis	AY680182	AY954208	HQ338202
Ranunculus flammula	AY680185	AY954204	GU258025
Ranunculus glacialis	AY680082	AY954219	GU258027
Ranunculus hawaiiensis	HQ338316	HM565155	HQ338215
Ranunculus hydrophilus	AY680181	HM565157
Ranunculus kuepferi	AY680085	AY954213	GU258028
Ranunculus lateriflorus	AY680179	AY954209	HQ338233
Ranunculus lingua	AY680184	AY954206	HQ338236
Ranunculus lyallii	AF323277	AY954142	GU258029	EU053921	FJ744235
Ranunculus maclovianus	AY680158	AY954181
Ranunculus macounii	HQ338325	HM565159	HQ338238
Ranunculus meyeri	EU288400	EU288374
Ranunculus micranthus	AY680042	AY954113	HQ338249
Ranunculus multifidus	AY680162	AY954183	HQ338254
Ranunculus natans	AY680113	AY954134	GU258031
Ranunculus nivalis	AY680046	AY954123	GU258032
Ranunculus notabilis	AY680033	AY954115	FJ619873
Ranunculus ophioglossifolius	AY680180	AY954207	HQ338265
Ranunculus oreophytus	EU288412	HQ338377	HQ338266
Ranunculus orthorhynchus	HQ338335	HQ338364
Ranunculus oxyspermus	GU257967	GU257989	GU258033
Ranunculus papyrocarpus	GU257968	GU257990	GU258034
Ranunculus parnassifolius ssp. parnassifolius	AY680072	AY954224	GU258035
Ranunculus pedatifidus	GU257969	GU257991	GU258036
Ranunculus peduncularis	AY680154	AY954180
Ranunculus pensylvanicus	AY680147	AY954190	GU258038
Ranunculus polyanthemos	AY680121	AY954185	GU258040
Ranunculus pyrenaeus	AY680074	AY954225	GU258041
Ranunculus rufosepalus	AY680047	AY954121	GU258042
Ranunculus sceleratus	GU257971	GU257993	GU258043
Ranunculus thora	AY680188	AY954210
Ranunculus trichophyllus	AY680067	AY954133	GU258046	EU053922	AB296165
Ranunculus trilobus	AY680149	AY954176	HQ338163
Ranunculus uncinatus	GU257972	GU257994	GU258047
Trautvetteria carolinensis	FJ639909	FJ626508		FJ626589	FJ626550
Trautvetteria grandis	AY680202	AF007945	GU258013
Trautvetteria japonica	AH007297	AF007944
Pulsatilla chinensis	MH711194	MK860682	MK860682	MK860682	MK860682
Hepatica henryi	AM267290	MK569494	MK569494	MK569494	MK569494
Clematis sibirica	MT924028	PP998032	PP998032	PP998032	PP998032
Anemone tomentosa	MH363780	MG001339	MG001339	MG001339	MG001339

### Sheet: Sheet3
Aconitum alboviolaceum	NA	XL01(BJFC)		This study
Aconitum anthoroideum	NA	I-4138(BJFC)		This study
Aconitum anthoroideum	Bortala, Xinjiang, China	20240716001(BJFC)		This study
Aconitum austrokoreense	Jirisan, Korea	VP0000494173(NIBR)	KT820663	The complete chloroplast genome of Aconitum austrokoreense Koidz. (Ranunculaceae), an endangered endemic species in Korea
Aconitum barbatum	Songshan, Beijing, China	L. Xie 20140820 (BJFC)	MK253470	Structural variation of the complete chloroplast genome and plastid phylogenomics of the genus Asteropyrum (Ranunculaceae)
Aconitum barbatum var. hispidum	NA	VP0000486327(NIBR)	KT820664	Unpublished
Aconitum barbatum var. puberulum	NA	NA	KT964698	Unpublished
Aconitum brachypodum	NA	NA	NC_041579	Unpublished
Aconitum brevicalcaratum	NA	NA	PP035152	Unpublished
Aconitum bulleyanum	NA	NA	OK323949	Unpublished
Aconitum carmichaelii	Korea	NA	KY40756	The complete chloroplast genome sequence of Aconitum coreanum and Aconitum carmichaelii and comparative analysis with other Aconitum species
Aconitum carmichaelii var. pubescens	NA	SZP1	MK782803	Unpublished
Aconitum carmichaelii var. truppelianum	NA	382QD	MK782804	Unpublished
Aconitum chiisanense	Korea	NA	NC_029829	The complete chloroplast genome of Aconitum chiisanense Nakai (Ranunculaceae)
Aconitum chrysotrichum	Garzê, Sichuan, China	20200806001(BJFC)		This study
Aconitum ciliare	NA	VP0000486323(NIBR)	KT820666	Unpublished
Aconitum contortum	Yunnan, China	(KUN)	NC_038098	Comparative Analysis of the Complete Chloroplast Genomes of Four Aconitum Medicinal Species
Aconitum coreanum	Liaoning, China	2024092307(BJFC)		This study
Aconitum coreanum	NA	YSG-KIOM-2015-31	KU318669	Unpublished
Aconitum delavayi	Yunnan, China	1395(KUN)	MG678802	Comparative Analysis of the Complete Chloroplast Genomes of Four Aconitum Medicinal Species
Aconitum duclouxii	NA	NA	NC_061703	Unpublished
Aconitum episcopale	Yunnan, China	1379(KUN)	MG678801	Comparative Analysis of the Complete Chloroplast Genomes of Four Aconitum Medicinal Species
Aconitum falciforme	NA	NA	PP035157	Unpublished
Aconitum finetianum	NA	NA	PP035154	Unpublished
Aconitum fischeri var. arcuatum	Liaoning, China	2024092305(BJFC)		This study
Aconitum flavum	Yajiang, Sichuan, China	WH061(BJFC)		This study
Aconitum forrestii	NA	NA	MZ959044	Unpublished
Aconitum habaense	NA	NA	OK539525	Unpublished
Aconitum hemsleyanum	Kangding, Sichuan, China	20200804017(BJFC)		This study
Aconitum jaluense subsp. jaluense	NA	VP0000494214(NIBR)	KT820668	Unpublished
Aconitum japonicum subsp. napiforme	NA	VP0000494223(NIBR)	KT820670	Unpublished
Aconitum karakolicum	Ili, Xinjiang, China	20240809001(BJFC)		This study
Aconitum kirinense	Liaoning, China	2024092302(BJFC)		This study
Aconitum kongboense	Gongbo'gyamda, Tibet, China	WH011(BJFC)		This study
Aconitum kusnezoffii	Liaoning, China	2024092309(BJFC)		This study
Aconitum lethale	Mainling, Tibet, China	WH021(BJFC)		This study
Aconitum leucostomum	NA	I-4151(BJFC)		This study
Aconitum leucostomum	Sayram, Xinjiang, China	20240710004(BJFC)		This study
Aconitum leucostomum var. hopeiense	Chengde, Hebei, China	2022082401(BJFC)		This study
Aconitum longecassidatum	Korea	NA	NC_035894	The complete chloroplast genome sequence of Aconitum coreanum and Aconitum carmichaelii and comparative analysis with other Aconitum species
Aconitum ludlowii	Karola, Tibet, China	YD007(BJFC)		This study
Aconitum macrorhynchum	Liaoning, China	2024092303(BJFC)		This study
Aconitum monanthum	NA	VP0000529886(NIBR)	NC_031423	Unpublished
Aconitum nagarum	NA	NA	NC_061321	Unpublished
Aconitum naviculare	Maizhokunggar, Tibet, China	WH030(BJFC)		This study
Aconitum naviculare	Maizhokunggar, Tibet, China	WH004(BJFC)		This study
Aconitum ouvrardianum	NA	NA	NC_061553	Unpublished
Aconitum paniculigerum var. wulingense	NA	1238	MK782814	Unpublished
Aconitum pendulum	Seni, Tibet, China	2023080806(BJFC)		This study
Aconitum piepunense	NA	NA	NC_058692	Unpublished
Aconitum pseudolaeve	NA	Park S 201645(YNUH)	MN648400	Recurrent gene duplication in the angiosperm tribe Delphinieae (Ranunculaceae) inferred from intracellular gene transfer events and heteroplasmic mutations in the plastid matK gene
Aconitum puchonroenicum	Korea	VP0000592796(NIBR)	MN967020	The complete chloroplast genome of Aconitum puchonroenicum Uyeki & Sakata (Ranunculaceae), a rare endemic species in Korea
Aconitum pulchellum	Deqin, Yunnan, China	2022080905(BJFC)		This study
Aconitum quelpaertense	NA	KNKB201810010005	NC_057536	Unpublished
Aconitum ramulosum	NA	NA	NC_061700	Unpublished
Aconitum reclinatum	The United States	NA	MF186593	Characterization of the whole chloroplast genome of a rare and endangered species Aconitum reclinatum (Ranunculaceae) in the United States
Aconitum refractum	Daocheng, Sichuan, China	20200806002(BJFC)		This study
Aconitum rotundifolium	Hejing, Xinjiang, China	20240809004(BJFC)		This study
Aconitum scaposum	Emeishan, Sichuan, China	2023041402(BJFC)		This study
Aconitum scaposum	NA	NA	MW817090	Unpublished
Aconitum scaposum var. vaginatum	NA	NA	MW246162	Unpublished
Aconitum sczukinii	NA	NA	NC_087801	Unpublished
Aconitum sinomontanum	Fangshan, Beijing, China	2022062401(BJFC)		This study
Aconitum sinomontanum var. angustius	Greenhouse of South China Botanical Garden, Guangdong, China	NA	NC_036357	A comparison of chloroplast genome sequences in Aconitum (Ranunculaceae): a traditional herbal medicinal genus
Aconitum smirnovii	Qinggil, Xinjiang, China	20240803009(BJFC)		This study
Aconitum soongaricum	Qinggil, Xinjiang, China	20240802010(BJFC)		This study
Aconitum spiripetalum	Yajiang, Sichuan, China	WH063(BJFC)		This study
Aconitum stapfianum	NA	NA	NC_061555	Unpublished
Aconitum stylosum	NA	NA	NC_061704	Unpublished
Aconitum tanguticum	Zheduo, Sichuan, China	20200805003(BJFC)		This study
Aconitum tanguticum	Laji Mountain, Qinghai, China	LQE-2019-066/ATANG20200501	NC_050689	Characterization of the complete chloroplast genome of the Tangut monkshood Aconitum tanguticum (Ranunculales: Ranunculaceae)
Aconitum tatsienense	Kangding, Sichuan, China	20200804019(BJFC)		This study
Aconitum transsectum	NA	NA	NC_071746	Unpublished
Aconitum tschangbaischanense	NA	NA	NC_066973	Unpublished
Aconitum umbrosum	NA	VP0000412954(NIBR)	NC_072898	Unpublished
Aconitum vilmorinianum	Kunming, Yunnan, China	2022080310(BJFC)		This study
Aconitum volubile	NA	MBC_KIOM-2015-73	KU556690	Unpublished
Aconitum weixiense	NA	NA	NC_061702	Unpublished
Delphinium ajacis	NA	20180619(BJFC)		This study
Delphinium ajacis	Institute of Botany, CAS, Beijing, China	DXS11-018	NC_041534	Chloroplast Genomic Data Provide New and Robust Insights into the Phylogeny and Evolution of the Ranunculaceae
Delphinium ajacis	NA	Park S 201711(YNUH)	NC_047292	Recurrent gene duplication in the angiosperm tribe Delphinieae (Ranunculaceae) inferred from intracellular gene transfer events and heteroplasmic mutations in the plastid matK gene
Delphinium anthriscifolium	Shennongjia, Hubei, China	2024042507-1(BJFC)		This study
Delphinium anthriscifolium	Shennongjia, Hubei, China	2024042508-1(BJFC)		This study
Delphinium anthriscifolium	Huixian, Henan, China	L. Xie 20160402 (BJFC)	MK253461	Structural variation of the complete chloroplast genome and plastid phylogenomics of the genus Asteropyrum (Ranunculaceae)
Delphinium beesianum	Baima, Yunnan, China	2022080918(BJFC)		This study
Delphinium brunonianum	Zogang, Tibet, China	WH053(BJFC)		This study
Delphinium brunonianum	NA	DBRUN20200502	NC_051554	Unpublished
Delphinium kamaonense	Baqên, Tibet, Korea	2023080906-1(BJFC)		This study
Delphinium caeruleum	Maizhokunggar, Tibet, China	WH031(BJFC)		This study
Delphinium candelabrum var. monanthum	NA	NA	MW246165	Unpublished
Delphinium ceratophorum	Binchuan, Yunnan, China	Q. He 2017091301 (BJFC)	MK253460	Structural variation of the complete chloroplast genome and plastid phylogenomics of the genus Asteropyrum (Ranunculaceae)
Delphinium consolida	Piwnice, Kujawsko-Pomorskie, Poland	222661077(BJFC)		This study
Delphinium elatum var. sericeum	NA	I-4043(BJFC)		This study
Delphinium grandiflorum	NA	2024092901(BJFC)		This study
Delphinium gyalanum	Karola, Tibet, China	YD002(BJFC)		This study
Delphinium kamaonense	Baqên, Tibet, Korea	2023080901(BJFC)		This study
Delphinium kamaonense	Gongbo'gyamda, Tibet, Korea	WH010(BJFC)		This study
Delphinium kamaonense	Karub, Tibet, China	2023081004(BJFC)		This study
Delphinium kingianum	Karola, Tibet, China	YD008(BJFC)		This study
Delphinium maackianum	NA	Park S 201646(YNUH)	NC_047293	Recurrent gene duplication in the angiosperm tribe Delphinieae (Ranunculaceae) inferred from intracellular gene transfer events and heteroplasmic mutations in the plastid matK gene
Delphinium pachycentrum	Zheduo, Sichuan, China	20200805005(BJFC)		This study
Delphinium platyonychinum	Zamthang, Sichuan,China	2023081104(BJFC)		This study
Delphinium pylzowii var. trigynum	Seni, Tibet, China	2023080805(BJFC)		This study
Delphinium spirocentrum	Yading, Sichuan,China	20200807003(BJFC)		This study
Delphinium tangkulaense	NA	p41	PP234555	Unpublished
Delphinium kamaonense	Litang, Sichuan,China	WH068(BJFC)		This study
Delphinium tatsienense	Batang, Sichuan,China	20200808008(BJFC)		This study
Delphinium tenii	Deqin, Yunnan, China	20220809(BJFC)		This study
Delphinium thibeticum	Tongpu, Tibet, China	2023081010(BJFC)		This study
Delphinium trichophorum	Yajiang, Sichuan, China	20200805006(BJFC)		This study
Delphinium trichophorum	Yajiang, Sichuan, China	WH062(BJFC)		This study
Delphinium wangii	Bole, Xinjiang, China	20240715001(BJFC)		This study
Delphinium yuanum	Shangri-La, Yunnan, China	2022080638(BJFC)		This study
Delphinium yunnanense	NA	NA	NC_056321	Unpublished
Gymnaconitum gymnandrum	Tagong, Sichuan, China	20200805004(BJFC)		This study
Gymnaconitum gymnandrum	NA	NA	NC_033341	Unpublished
Staphisagria macrosperma	NA	Park S 201712(YNUH )	MN648404	Recurrent gene duplication in the angiosperm tribe Delphinieae (Ranunculaceae) inferred from intracellular gene transfer events and heteroplasmic mutations in the plastid matK gene
